# RAMA: a global genome size database of invasive tetrapod species

**DOI:** 10.64898/2026.11.12.766098

**Authors:** Anna Miall, Thomas W. Bodey, Ross N. Cuthbert, Daniel Pincheria-Donoso

## Abstract

**Motivation:** Rising numbers of biological invasions have triggered widespread erosion of environmental and socio-economic stability worldwide. To predict and understand the impacts of current and future invasive non-native species (INNS), invasion science has increased collective efforts to elucidate the role of functional traits as drivers of INNS establishments and impacts.

Tetrapod vertebrates (reptiles, amphibians, mammals and birds) represent exceptionally well-studied animal lineages with broad data availability, while serving as regular model systems on the predictors of invasion success and impacts. However, while efforts exist to compile data on phenotypic traits, the availability of databases linking phenotypes and genomes remains neglected among animals. Here, we introduce the Reptilia, Amphibia, Mammalia and Aves (RAMA) database, an open-access, global-scale resource compiling genome size records for 3,539 non-native species together with invasion success and impact data. RAMA reveals relatively low coverage of tetrapod genome sizes (9.51%), as well as highlighting an imbalance in genomic and invasion data availability among taxa. Genome data is more commonly available for mammals (18.56%) and birds (16.42%) than for amphibians (5.1%) and reptiles (2.42%). RAMA, the first database to assemble animal genome size and invasion data together, encourages further investigations and incorporations of a genomic perspective within invasion science to develop predictive research and inform proactive management strategies.

***Main types of variables contained:*** species-level genome and invasion records.

***location and grain:*** Global, tetrapod-wide.

***Time period and grain:*** Extant (1883 to 2024).

***Major taxa and level of measurement:*** 3,539 tetrapod species.

***Software format:*** .csv
