## Supplementary material for "RAMA: a global genome size database of invasive tetrapod species": RAMA_metadata.csv

Column Name	Description	Value	Sourced by
Species	The taxonomic classification of the spcies, at a species-level and formatted as Genus species	Character	Reptiles (The Reptile Database - Uetz et al., 2026), Amphibians (GABiP), Mammals (Pantheria - Jones et al., 2009), Birds (AVONET - Tobias et al., 2022)
Genus	The taxonomic Genus assigned to said species	Character	Reptiles (The Reptile Database - Uetz et al., 2026), Amphibians (GABiP), Mammals (Pantheria - Jones et al., 2009), Birds (AVONET - Tobias et al., 2022)
Class	The taxonomic Class assigned to said species	Character	Reptiles (The Reptile Database - Uetz et al., 2026), Amphibians (GABiP), Mammals (Pantheria - Jones et al., 2009), Birds (AVONET - Tobias et al., 2022)
Order	The taxonomic Order assigned to said species	Character	Reptiles (The Reptile Database - Uetz et al., 2026), Amphibians (GABiP), Mammals (Pantheria - Jones et al., 2009), Birds (AVONET - Tobias et al., 2022)
Family	The taxonomic Family assigned to said species	Character	Reptiles (The Reptile Database - Uetz et al., 2026), Amphibians (GABiP), Mammals (Pantheria - Jones et al., 2009), Birds (AVONET - Tobias et al., 2022)
Mid_Genome	The median genome size (c-value) calculated for said species	Numeric continuous	Animal Genome Database (Gregory, 2025) and National Library of Medicine (NCBI, 2025), and GABiP for amphibians
invaded.Africa	Record of an impact occurring due to the an IAS in the region ‘Africa’	Binary	GIDIAS - Bacher et al., 2025
invaded.Europe_CentralAsia	Record of an impact occurring due to the an IAS in the region ‘Europe and Central Asia’	Binary	GIDIAS - Bacher et al., 2025
invaded.Asia_Pacific	Record of an impact occurring due to the an IAS in the region ‘Asia and Pacific Islands’	Binary	GIDIAS - Bacher et al., 2025
invaded.Antarctica	Record of an impact occurring due to the an IAS in the region ‘Antarctica	Binary	GIDIAS - Bacher et al., 2025
invaded.Americas	Record of an impact occurring due to the an IAS in the region ‘Americas’	Binary	GIDIAS - Bacher et al., 2025
Island.invaded	Record of an impact occurring due to the an IAS on an island	Binary	GIDIAS - Bacher et al., 2025
PA.invaded	Record of an impact occurring due to the an IAS in a recognised protected area (PA)	Binary	GIDIAS - Bacher et al., 2025
invaded.Freshwater	Record of an impact occurring due to the an IAS in a freshwater habitat	Binary	GIDIAS - Bacher et al., 2025
invaded.Marine	Record of an impact occurring due to the an IAS in a marine habitat	Binary	GIDIAS - Bacher et al., 2025
invaded.Terrestrial	Record of an impact occurring due to the an IAS in a terrestrial habitat	Binary	GIDIAS - Bacher et al., 2025
local.spatial.scale	Whether the spatial scale of the impact is ‘local’	Binary	GIDIAS - Bacher et al., 2025
global.spatial.scale	Whether the spatial scale of the impact is ‘global’	Binary	GIDIAS - Bacher et al., 2025
Nature.negative.impact	Does the IAS have a negative impact on nature?	Binary	GIDIAS - Bacher et al., 2025
Nature.neutral.impact	Does the IAS have a neutral impact on nature?	Binary	GIDIAS - Bacher et al., 2025
Nature.positive.impact	Does the IAS have a positive impact on nature?	Binary	GIDIAS - Bacher et al., 2025
NCP.negative.impact	Does the IAS have a negative impact on nature’s contribution to people (IPBES categories)?	Binary	GIDIAS - Bacher et al., 2025
NCP.neutral.impact	Does the IAS have a neutral impact on nature’s contribution to people (IPBES categories)?	Binary	GIDIAS - Bacher et al., 2025
NCP.positive.impact	Does the IAS have a positive impact on nature’s contribution to people (IPBES categories)?	Binary	GIDIAS - Bacher et al., 2025
Nature.direct.impact	Does the IAS directly impact nature?	Binary	GIDIAS - Bacher et al., 2025
Nature.indirect.impact	Does the IAS indirectly impact nature?	Binary	GIDIAS - Bacher et al., 2025
global.extinction	Has the impacts of the IAS led to a global extinction of a native species?	Binary	GIDIAS - Bacher et al., 2025
competition.Nature	Was competition a mechanism that led the IAS to have an environmental impact?	Binary	GIDIAS - Bacher et al., 2025
Indirect.interactions.Nature	Were indirect interactions a mechanism that led the IAS to have an environmental impact?	Binary	GIDIAS - Bacher et al., 2025
predation.Nature	Was predation a mechanism that led the IAS to have an environmental impact?	Binary	GIDIAS - Bacher et al., 2025
herbivory.Nature	Was herbivory a mechanism that led the IAS to have an environmental impact?	Binary	GIDIAS - Bacher et al., 2025
hybrid.Nature	Was hybridisation a mechanism that led the IAS to have an environmental impact?	Binary	GIDIAS - Bacher et al., 2025
disease.Nature	Was disease spread a mechanism that led the IAS to have an environmental impact?	Binary	GIDIAS - Bacher et al., 2025
poisoning.Nature	Was poisoning a mechanism that led the IAS to have an environmental impact?	Binary	GIDIAS - Bacher et al., 2025
CPS.impact.Nature	Was chemical, physical or structural impacts a mechanism that led the IAS to have an environmental impact?	Binary	GIDIAS - Bacher et al., 2025
parasitism.Nature	Was parasitism a mechanism that led the IAS to have an environmental impact?	Binary	GIDIAS - Bacher et al., 2025
biofoul.Nature	Was biofouling a mechanism that led the IAS to have an environmental impact?	Binary	GIDIAS - Bacher et al., 2025
Ecological_impact	Does this species have a negative ecological impact?	Binary	RAMA
InvaCost_Urban_invasion	Does the economic impact occur in an urban area?	Binary	InvaCost - Diagne et al., 2020a
InvaCost_Island_invaded	Does the economic impact occur on an island?	Binary	InvaCost - Diagne et al., 2020a
InvaCost_PA_invaded	Does the economic impact occur in a protected area?	Binary	InvaCost - Diagne et al., 2020a
inva_invaded_Africa	Does the economic impact occur in a Africa?	Binary	InvaCost - Diagne et al., 2020a
inva_invaded_AntarcticSubantarctic	Does the economic impact occur in Antarctic or Subantarctic?	Binary	InvaCost - Diagne et al., 2020a
inva_invaded_Asia	Does the economic impact occur in Asia?	Binary	InvaCost - Diagne et al., 2020a
inva_invaded_CentralAmerica	Does the economic impact occur in central America?	Binary	InvaCost - Diagne et al., 2020a
inva_invaded_Europe	Does the economic impact occur in Europe?	Binary	InvaCost - Diagne et al., 2020a
inva_invaded_NorthAmerica	Does the economic impact occur in North America?	Binary	InvaCost - Diagne et al., 2020a
inva_invaded_Oceania	Does the economic impact occur in Oceania?	Binary	InvaCost - Diagne et al., 2020a
inva_invaded_PacificIslands	Does the economic impact occur across the Pacific islands?	Binary	InvaCost - Diagne et al., 2020a
inva_invaded_SouthAmerica	Does the economic impact occur in South America?	Binary	InvaCost - Diagne et al., 2020a
inva_impacted_Agriculture	Does the economic impact affect the agricultural sector?	Binary	InvaCost - Diagne et al., 2020a
inva_impacted_AuthoritiesStakeholders	Does the economic impact affect the authorities and stakeholders sector?	Binary	InvaCost - Diagne et al., 2020a
inva_impacted_Environment	Does the economic impact affect the environmental sector?	Binary	InvaCost - Diagne et al., 2020a
inva_impacted_Fishery	Does the economic impact affect the fishery sector?	Binary	InvaCost - Diagne et al., 2020a
inva_impacted_Forestry	Does the economic impact affect the forestry sector?	Binary	InvaCost - Diagne et al., 2020a
inva_impacted_Health	Does the economic impact affect the health sector?	Binary	InvaCost - Diagne et al., 2020a
inva_impacted_PublicSocialWelfare	Does the economic impact affect the public social welfare sector?	Binary	InvaCost - Diagne et al., 2020a
inva_CostType_Damage	Does the monetary cost of the IAS due to damage caused by the species?	Binary	InvaCost - Diagne et al., 2020a
inva_CostType_Management	Does the monetary cost of the IAS due to the management of the species?	Binary	InvaCost - Diagne et al., 2020a
inva_ManagmentType_Knowledge	Is the management cost for this species fall under ‘knowledge funding’?	Binary	InvaCost - Diagne et al., 2020a
inva_ManagmentType_PostInvasion	Does the management cost for this species occur post-invasion?	Binary	InvaCost - Diagne et al., 2020a
inva_ManagmentType_PreInvasion	Does the management cost for this species occur pre-invasion?	Binary	InvaCost - Diagne et al., 2020a
Economic_impact	Does this IAS have a recorded monetary cost?	Binary	RAMA
Economic.Ecological_impact	Does this species have an economic and ecological impact?	Binary	RAMA
Establishment_Status	Introduced status of the taxon in the country	Binary	GRIIS - Pagad et al., 2018
InvaCost_Occurrence_Onetime	Was the economic impact of the IAS a one-time occurrence?	Binary	InvaCost - Diagne et al., 2020a
isInvasive	Invasive status; outlined in Pagad et al.,	Categorical	GRIIS - Pagad et al., 2018
Economic_impact_binary	Does this IAS have a recorded monetary cost?	Binary	RAMA
Economic.Ecological_impact_binary	Does this species have an economic and ecological impact?	Binary	RAMA
establishmentMeans	Introduced status of the taxon in the country	Categorical	GRIIS - Pagad et al., 2018
num_countries_invaded	The number of countries the IAS is established within	Numeric continuous	GRIIS - Pagad et al., 2018
num_continents_invaded	The number of continents the IAS is established within	Numeric continuous	GRIIS - Pagad et al., 2018
Mean_Cost	The average cost of IAS impact from all recorded invasion costs	Numeric continuous	InvaCost - Diagne et al., 2020a
Total_Cost	The total recorded cost of IAS impact from all recorded invasion costs	Numeric continuous	InvaCost - Diagne et al., 2020a
first_impact_year	The earliest recorded year of an impact from this IAS	Numeric continuous	GIDIAS - Bacher et al., 2025
last_impact_year	The latest recorded year of an impact from this IAS	Numeric continuous	GIDIAS - Bacher et al., 2025
earliest_probable_starting_year	The earliest recorded year of the economic impact	Numeric continuous	InvaCost - Diagne et al., 2020a
mean_probable_starting_year	The mean probable starting year of the economic impact	Numeric continuous	InvaCost - Diagne et al., 2020a
latest_probable_ending_year	The latest recorded year of the economic impact	Numeric continuous	InvaCost - Diagne et al., 2020a
InvaCost_Occurrence_P_Ongoing	Is the economic impact of the IAS ongoing?	Binary	InvaCost - Diagne et al., 2020a
mean.magnitude.nature.impact	According to the EICAT impact magnitudes, where does the species impact sit between 1 and 5?	Numeric count	GIDIAS - Bacher et al., 2025
